# Nucleation and spreading rejuvenate polycomb domains every cell cycle

**DOI:** 10.1101/2022.08.02.502476

**Authors:** Giovana M. B. Veronezi, Srinivas Ramachandran

## Abstract

Gene repression by the polycomb pathway is essential for proper development in metazoans. Polycomb domains, characterized by trimethylation of histone H3 (H3K27me3), carry the memory of repression through successive cell divisions, and hence, need to be maintained to counter dilution during replication of parental H3K27me3 with unmodified nascent H3. Yet, how locus-specific H3K27me3 is maintained through replication is unknown. To understand H3K27me3 recovery post-replication, we first defined nucleation sites within each polycomb domain in mouse embryonic stem cells. Then, to track H3K27me3 dynamics in unperturbed cells during replication, we developed CUT&Flow, which maps H3K27me3 domains as a function of the cell cycle stage. Using CUT&Flow, we show that post-replication rejuvenation of polycomb domains occurs by nucleation and spreading, using the same nucleation sites used during *de novo* domain formation. By using subunit-specific inhibitors of the PRC2 complex, we find that PRC2 need not rely on pre-existing H3K27me3 to target nucleation sites post-replication. The timing of nucleation relative to the cell cycle reflects the combination of replication timing and H3K27me3 deposition kinetics derived from *de novo* domain formation. Thus, competition between H3K27me3 deposition and nucleosome turnover drives both *de novo* domain formation and maintenance during every cell cycle.
