## Supplementary material for "Nucleation and spreading rejuvenate polycomb domains every cell cycle": Table S3

### Sheet: Biological Process
GO ID	Group 1: -log10(FDR)	Group 2: -log10(FDR)	Group 3: -log10(FDR)	Group 4: -log10(FDR)	Enriched in Group 1	Enriched in Group 2	Enriched in Group 3	Enriched in Group 4	GO Term
GO:0061564	15.6576	7.83065	0	2.03736	1	1	0	1	axon development
GO:0045165	15.6576	4.77567	0	3.07725	1	1	0	1	cell fate commitment
GO:0030900	15.6576	4.32336	0	3.13952	1	1	0	1	forebrain development
GO:0021953	15.6576	4.03675	0	3.39063	1	1	0	1	central nervous system neuron differentiation
GO:0090596	15.6576	3.41173	0	1.92548	1	1	0	1	sensory organ morphogenesis
GO:0001501	15.6576	1.35659	0	5.42235	1	1	0	1	skeletal system development
GO:0097485	15.6576	4.33358	0	0	1	1	0	0	neuron projection guidance
GO:0001763	15.6576	2.54186	0	0	1	1	0	0	morphogenesis of a branching structure
GO:0060485	15.6576	2.15198	0	0	1	1	0	0	mesenchyme development
GO:0043583	13.4987	4.69263	0	0	1	1	0	0	ear development
GO:0060537	12.924	1.60088	0	0	1	1	0	0	muscle tissue development
GO:0007626	8.90118	2.11013	0	0	1	1	0	0	locomotory behavior
GO:0007178	7.83068	2.54186	0	0	1	1	0	0	transmembrane receptor protein serine/threonine kinase signaling pathway
GO:0048638	6.77567	5.6042	0	0	1	1	0	0	regulation of developmental growth
GO:0198738	5.14038	4.65082	0	0	1	1	0	0	cell-cell signaling by wnt
GO:0007422	3.69135	1.73679	0	0	1	1	0	0	peripheral nervous system development
GO:0009582	3.576	1.38088	0	0	1	1	0	0	detection of abiotic stimulus
GO:0015844	2.61245	2.06303	0	0	1	1	0	0	monoamine transport
GO:1901342	2.55821	3.37545	0	0	1	1	0	0	regulation of vasculature development
GO:0034765	1.94658	5.6042	0	0	1	1	0	0	regulation of ion transmembrane transport
GO:0007164	1.92841	2.12024	0	0	1	1	0	0	establishment of tissue polarity
GO:0007389	15.6576	0	0	5.42235	1	0	0	1	pattern specification process
GO:0048568	15.6576	0	0	4.69141	1	0	0	1	embryonic organ development
GO:0001655	15.6576	0	0	3.77892	1	0	0	1	urogenital system development
GO:0021510	15.6576	0	0	3.35697	1	0	0	1	spinal cord development
GO:0035270	15.6576	0	0	3.13952	1	0	0	1	endocrine system development
GO:0060562	15.6576	0	0	1.74237	1	0	0	1	epithelial tube morphogenesis
GO:2000027	9.77325	0	0	4.08796	1	0	0	1	regulation of animal organ morphogenesis
GO:0061351	8.27253	0	0	2.70145	1	0	0	1	neural precursor cell proliferation
GO:0021675	7.96261	0	0	2.80377	1	0	0	1	nerve development
GO:0009914	2.10101	0	0	2.12347	1	0	0	1	hormone transport
GO:0007517	15.6576	0	0	0	1	0	0	0	muscle organ development
GO:0048736	15.6576	0	0	0	1	0	0	0	appendage development
GO:0048863	15.6576	0	0	0	1	0	0	0	stem cell differentiation
GO:0048880	15.6576	0	0	0	1	0	0	0	sensory system development
GO:0055123	15.6576	0	0	0	1	0	0	0	digestive system development
GO:0061448	15.6576	0	0	0	1	0	0	0	connective tissue development
GO:0001764	14.2043	0	0	0	1	0	0	0	neuron migration
GO:0060021	13.9645	0	0	0	1	0	0	0	roof of mouth development
GO:0003007	13.3955	0	0	0	1	0	0	0	heart morphogenesis
GO:0051961	12.2315	0	0	0	1	0	0	0	negative regulation of nervous system development
GO:0071542	10.5897	0	0	0	1	0	0	0	dopaminergic neuron differentiation
GO:0007369	7.96549	0	0	0	1	0	0	0	gastrulation
GO:0031016	7.89313	0	0	0	1	0	0	0	pancreas development
GO:0035148	6.94044	0	0	0	1	0	0	0	tube formation
GO:0060541	6.77247	0	0	0	1	0	0	0	respiratory system development
GO:0007548	5.51316	0	0	0	1	0	0	0	sex differentiation
GO:0050803	4.86967	0	0	0	1	0	0	0	regulation of synapse structure or activity
GO:0043586	4.65214	0	0	0	1	0	0	0	tongue development
GO:0061311	4.36337	0	0	0	1	0	0	0	cell surface receptor signaling pathway involved in heart development
GO:0007215	3.66424	0	0	0	1	0	0	0	glutamate receptor signaling pathway
GO:0051705	3.53387	0	0	0	1	0	0	0	multi-organism behavior
GO:0030879	2.91732	0	0	0	1	0	0	0	mammary gland development
GO:0043588	2.39833	0	0	0	1	0	0	0	skin development
GO:0090130	2.17311	0	0	0	1	0	0	0	tissue migration
GO:0060324	1.98919	0	0	0	1	0	0	0	face development
GO:0003012	1.96377	0	0	0	1	0	0	0	muscle system process
GO:0022604	1.82417	0	0	0	1	0	0	0	regulation of cell morphogenesis
GO:0071241	1.79645	0	0	0	1	0	0	0	cellular response to inorganic substance
GO:0045785	1.7903	0	0	0	1	0	0	0	positive regulation of cell adhesion
GO:1901615	1.7903	0	0	0	1	0	0	0	organic hydroxy compound metabolic process
GO:0031279	1.58779	0	0	0	1	0	0	0	regulation of cyclase activity
GO:0050905	1.57438	0	0	0	1	0	0	0	neuromuscular process
GO:1903706	1.5134	0	0	0	1	0	0	0	regulation of hemopoiesis
GO:1990845	1.32663	0	0	0	1	0	0	0	adaptive thermogenesis
GO:0001505	1.32005	0	0	0	1	0	0	0	regulation of neurotransmitter levels
GO:0042391	0	4.99187	0	2.25439	0	1	0	1	regulation of membrane potential
GO:0015672	0	6.09264	0	0	0	1	0	0	monovalent inorganic cation transport
GO:0099177	0	5.37968	0	0	0	1	0	0	regulation of trans-synaptic signaling
GO:1905114	0	5.14996	0	0	0	1	0	0	cell surface receptor signaling pathway involved in cell-cell signaling
GO:0060560	0	4.42482	0	0	0	1	0	0	developmental growth involved in morphogenesis
GO:0003013	0	4.02559	0	0	0	1	0	0	circulatory system process
GO:0023061	0	3.68748	0	0	0	1	0	0	signal release
GO:0045666	0	3.10702	0	0	0	1	0	0	positive regulation of neuron differentiation
GO:0007631	0	2.56155	0	0	0	1	0	0	feeding behavior
GO:0051271	0	2.36363	0	0	0	1	0	0	negative regulation of cellular component movement
GO:0050808	0	2.34089	0	0	0	1	0	0	synapse organization
GO:0042326	0	2.03889	0	0	0	1	0	0	negative regulation of phosphorylation
GO:0001667	0	1.84073	0	0	0	1	0	0	ameboidal-type cell migration
GO:0016331	0	1.7794	0	0	0	1	0	0	morphogenesis of embryonic epithelium
GO:0030901	0	1.69022	0	0	0	1	0	0	midbrain development
GO:0055074	0	1.6495	0	0	0	1	0	0	calcium ion homeostasis
GO:0051648	0	1.38457	0	0	0	1	0	0	vesicle localization
GO:0098742	0	0	1.56865	0	0	0	1	0	cell-cell adhesion via plasma-membrane adhesion molecules
GO:0048645	0	0	0	3.77892	0	0	0	1	animal organ formation
GO:0030902	0	0	0	2.69257	0	0	0	1	hindbrain development

### Sheet: Cellular Component
GO ID	Group 1: -log10(FDR)	Group 2: -log10(FDR)	Group 3: -log10(FDR)	Group 4: -log10(FDR)	Enriched in Group 1	Enriched in Group 2	Enriched in Group 3	Enriched in Group 4	GO Term
GO:0005667	15.6576	0	0	0	1	0	0	0	transcription factor complex
GO:0099572	2.12598	0	0	0	1	0	0	0	postsynaptic specialization
GO:0005581	1.93326	0	0	0	1	0	0	0	collagen trimer
GO:1990351	0	6.24963	0	1.76005	0	1	0	1	transporter complex
GO:0033267	0	4.20112	0	0	0	1	0	0	axon part
GO:0097060	0	4.14742	0	0	0	1	0	0	synaptic membrane
GO:0044306	0	3.69506	0	0	0	1	0	0	neuron projection terminus
GO:0043235	0	2.61048	0	0	0	1	0	0	receptor complex
GO:0098978	0	1.44911	0	0	0	1	0	0	glutamatergic synapse
GO:0030055	0	0	1.30966	0	0	0	1	0	cell-substrate junction
GO:0070161	0	0	1.30966	0	0	0	1	0	anchoring junction

### Sheet: Molecular Function
GO ID	Group 1: -log10(FDR)	Group 2: -log10(FDR)	Group 4: -log10(FDR)	Enriched in Group 1	Enriched in Group 2	Enriched in Group 4	GO Term
GO:0001228	15.6576	0	2.91045	1	0	1	DNA-binding transcription activator activity, RNA polymerase II-specific
GO:0070888	4.89137	0	0	1	0	0	E-box binding
GO:0003707	3.67693	0	0	1	0	0	steroid hormone receptor activity
GO:0033613	1.38764	0	0	1	0	0	activating transcription factor binding
GO:0015077	0	5.55148	1.49756	0	1	1	monovalent inorganic cation transmembrane transporter activity
GO:0046873	0	7.7599	0	0	1	0	metal ion transmembrane transporter activity
GO:0022803	0	6.32911	0	0	1	0	passive transmembrane transporter activity
GO:0005539	0	2.31563	0	0	1	0	glycosaminoglycan binding
GO:0030215	0	1.44602	0	0	1	0	semaphorin receptor binding
GO:0043548	0	0	1.77648	0	0	1	phosphatidylinositol 3-kinase binding
